# Combinatorial effector targeting (COMET) for transcriptional modulation and locus-specific biochemistry

**DOI:** 10.1101/2024.10.28.620517

**Authors:** Caroline M. Wilson, Greg C. Pommier, Daniel D. Richman, Nicholas Sambold, Jeffrey A. Hussmann, Jonathan S. Weissman, Luke A. Gilbert

**Affiliations:** Tetrad Graduate Program, University of California, San Francisco, CA 94158, USA; Department of Urology, University of California, San Francisco, CA 94158, USA; Helen Diller Family Comprehensive Cancer Center, University of California, San Francisco, San Francisco, CA 94158, USA; Arc Institute, Palo Alto, CA 94304, USA; Johns Hopkins University School of Medicine, Baltimore, MD 21205, USA; Department of Computer Science, Stanford University, Stanford, CA 94305, USA; Prime Medicine, Cambridge, MA 02142, USA; Howard Hughes Medical Institute, Massachusetts Institute of Technology, Cambridge, MA 02139, USA; Whitehead Institute for Biomedical Research, Massachusetts Institute of Technology, Cambridge, MA 02142, USA; David H. Koch Institute for Integrative Cancer Research, Massachusetts Institute of Technology, Cambridge, MA 02139, USA; Department of Biology, Massachusetts Institute of Technology, Cambridge, MA 02139, USA

## Abstract

Understanding how human gene expression is coordinately regulated by functional units of proteins across the genome remains a major biological goal. Here, we present COMET, a high-throughput screening platform for <u>com</u>binatorial <u>e</u>ffector targeting for the identification of transcriptional modulators. We generate libraries of combinatorial dCas9-based fusion proteins, containing two to six effector domains, allowing us to systematically investigate more than 110,000 combinations of effector proteins at endogenous human loci for their influence on transcription. Importantly, we keep full proteins or domains intact, maintaining catalytic cores and surfaces for protein-protein interactions. We observe more than 5800 significant hits that modulate transcription, we demonstrate cell type specific transcriptional modulation, and we further investigate epistatic relationships between our effector combinations. We validate unexpected combinations as synergistic or buffering, emphasizing COMET as both a method for transcriptional effector discovery, and as a functional genomics tool for identifying novel domain interactions and directing locus-specific biochemistry.
