## Supplementary Table 2 for "Combinatorial effector targeting (COMET) for transcriptional modulation and locus-specific biochemistry"

### Sheet: gRNA_Constructs
Plasmid	Description	Type	Dual-guide?		Gene Target	CRISPRi/a?
pCW5	mU6-gCW1-CR3cs1-hU6-gCW2-CR1cs1 -E1Fa-Puro-T2A-TagBFP	gRNA Construct	Y		CD55	CRISPRi
pCW6	mU6-gCW3-CR3cs1-hU6-gCW4-CR1cs1 -E1Fa-Puro-T2A-TagBFP	gRNA Construct	Y		CD55	CRISPRa
pCW9	GCPg56 mU6 CD55sgRNA EF1a-BFP	gRNA Construct	N		CD55
pCW13	mU6-gCW15-CR3cs1-hU6-gCW16-CR1cs1 -E1Fa-Puro-T2A-TagBFP	gRNA Construct	Y		IL2	CRISPRa
pCW57	pCW57 mU6-gCW11-CR3cs1-hU6-gCW12-CR1cs1 -E1Fa-Puro-T2A-TagBFP	gRNA Construct	Y		CXCR4	CRISPRa

### Sheet: guide_Seq
gCW	Gene	i/a	Sequence(G_19)
gCW1	CD55	CRISPRi	GGCTGGGCGTAGCTGCGACT	P1P2	nonessential	CD55_-_207495068.23-P1P2
gCW2	CD55	CRISPRi	GGGCGCGCCGGGTTAGAACA	P1P2	nonessential	CD55_+_207495088.23-P1P2
gCW3	CD55	CRISPRa	GCCCCCGGGGCGTATGACGC	P1P2		CD55_-_207494883.23-P1P2
gCW4	CD55	CRISPRa	GCCTAGACTCGGGGAGAGTG	P1P2		CD55_+_207494839.23-P1P2
gCW11	CXCR4	CRISPRa	Ggggcagacgcgaggaagga	P1P2		CXCR4_-_136875837.23-P1P2
gCW12	CXCR4	CRISPRa	GGGACCCTGCTGTTTGCGGG	P1P2		CXCR4_-_136875902.23-P1P2
gCW15	IL-2	CRISPRa	GTGGGCTAATGTAACAAAGA	P1P2		IL2_+_123377844.23-P1P2
gCW16	IL-2	CRISPRa	GAGAGCTATCACCTAAGTGT	P1P2		IL2_+_123377862.23-P1P2
g56	CD55	CRISPRa	ggctccggcgtcatacgccc
